# The neural cell adhesion molecule NrCAM regulates development of hypothalamic tanycytes

**DOI:** 10.1101/2021.12.15.472761

**Authors:** Alex Moore, Kavitha Chinnaiya, Dong Won Kim, Sarah Brown, Ian Stewart, Sarah Robins, Georgina Dowsett, Charlotte Muir, Marco Travaglio, Jo E. Lewis, Fran Ebling, Seth Blackshaw, Andrew Furley, Marysia Placzek

**Author notes:** Indicates equal contribution (Alex Moore, Kavitha Chinnaiya). Correspondence to, (M.P.).

## Abstract

Hypothalamic tanycytes are neural stem and progenitor cells, but little is known of how they are regulated. Here we provide evidence that the cell adhesion molecule, NrCAM, regulates tanycytes in the adult niche. NrCAM is strongly expressed in adult mouse tanycytes. Immunohistochemical and *in situ* hybridization analysis revealed that NrCAM loss of function leads to both a reduced number of tanycytes and reduced expression of tanycyte-specific cell markers, along with a small reduction in tyrosine hydroxylase-positive arcuate neurons. Similar analyses of NrCAM mutants at E16 identify few changes in gene expression or cell composition, indicating that NrCAM regulates tanycytes, rather than early embryonic hypothalamic development. Neurosphere and organotypic assays support the idea that NrCAM governs cellular homeostasis. Single-cell RNA sequencing (scRNA-Seq) shows that tanycyte-specific genes, including a number that are implicated in thyroid hormone metabolism, show reduced expression in the mutant mouse. However, the mild tanycyte depletion and loss of markers observed in NrCAM-deficient mice were associated with only a subtle metabolic phenotype.
