## Supplementary material for "The neural cell adhesion molecule NrCAM regulates development of hypothalamic tanycytes": Table 3

### Sheet: Sheet 1 - NRCAM-Neurons-DEG-Gen
NRCAM-Neurons-DEG-Genotype
gene	avg_logFC	pct.1	pct.2	p_val_adj	cluster
Tmem130	0.540346	0.797	0.618	4.13e-35	Ctrl
Psap	0.537315	0.851	0.64	1.48e-41	Ctrl
App	0.492383	0.898	0.766	3.5e-31	Ctrl
Gaa	0.482009	0.799	0.575	6.43e-33	Ctrl
Resp18	0.476141	0.664	0.429	3.41e-27	Ctrl
Sparc	0.463208	0.792	0.611	2.04e-25	KO
Atp1b1	0.455424	0.898	0.787	8.07e-28	Ctrl
Atp1a3	0.45502	0.662	0.421	8.26e-30	Ctrl
Tmem59l	0.448551	0.573	0.319	1.62e-27	Ctrl
Pcsk1n	0.44742	0.932	0.89	5.65e-23	Ctrl
Aplp2	0.433727	0.571	0.357	1.3e-24	Ctrl
Plp1	0.4324	0.667	0.509	1e-17	KO
Clstn1	0.43117	0.6	0.383	3.57e-25	Ctrl
Atp1a2	0.429492	0.587	0.33	2.33e-24	KO
Penk	0.427279	0.17	0.132	8.03e-06	Ctrl
Spock2	0.419397	0.645	0.448	3.04e-23	Ctrl
Clstn3	0.412192	0.595	0.367	1.4e-25	Ctrl
Malat1	0.407714	0.859	0.843	1.65e-07	KO
Scg2	0.406201	0.838	0.69	2.4e-17	Ctrl
Vgf	0.403534	0.309	0.254	3.84e-06	Ctrl
Sez6l2	0.401129	0.504	0.261	9.05e-25	Ctrl
Aplp1	0.39406	0.728	0.56	4.97e-22	Ctrl
Nrxn3	0.392647	0.542	0.438	3.47e-12	Ctrl
Syp	0.391908	0.636	0.435	2.03e-22	Ctrl
Gabra1	0.386119	0.531	0.355	6.39e-19	Ctrl
Hspa5	0.382969	0.713	0.56	2.1e-17	Ctrl
Ncam1	0.380394	0.818	0.666	7.56e-23	Ctrl
Tmx4	0.371641	0.757	0.576	1.63e-21	Ctrl
Apoe	0.370716	0.939	0.84	1.14e-24	KO
Slc1a2	0.359945	0.579	0.344	2.07e-19	KO
Hsp90ab1	0.34955	0.806	0.661	2.2e-24	KO
Cntn1	0.348699	0.606	0.427	6.53e-18	Ctrl
Ctsb	0.339769	0.56	0.414	2.2e-15	Ctrl
Gabrg2	0.339582	0.427	0.238	2.99e-19	Ctrl
Gria2	0.33944	0.821	0.671	1.51e-18	Ctrl
Timp2	0.32775	0.619	0.432	1.92e-18	Ctrl
Syt1	0.327092	0.597	0.471	1.09e-11	Ctrl
Igsf8	0.320025	0.38	0.207	9.66e-17	Ctrl
Dlk1	0.319195	0.451	0.412	0.000379505	Ctrl
Canx	0.318185	0.694	0.548	1.49e-14	Ctrl
Hsp90b1	0.317604	0.758	0.611	4.49e-15	Ctrl
Podxl2	0.314627	0.557	0.374	5.12e-16	Ctrl
Ly6h	0.311179	0.645	0.466	7.27e-14	Ctrl
Cadm1	0.309953	0.62	0.477	1.2e-12	Ctrl
Alcam	0.309721	0.4	0.276	9.19e-10	Ctrl
Chl1	0.30337	0.424	0.274	3.89e-13	Ctrl
Cadm3	0.301665	0.386	0.204	6.58e-18	Ctrl
Atp6ap1	0.300158	0.397	0.236	3e-15	Ctrl
Chgb	0.294849	0.564	0.357	9.5e-13	Ctrl
Calr	0.293416	0.582	0.418	1.25e-13	Ctrl
Atp6ap2	0.292191	0.526	0.357	1.19e-13	Ctrl
Ndrg2	0.289692	0.545	0.35	2.08e-14	KO
Spock3	0.287893	0.386	0.217	4.63e-15	Ctrl
Dpp6	0.287235	0.425	0.25	6.46e-16	Ctrl
Calm1	0.28558	0.841	0.754	4.1e-16	KO
Pld3	0.282906	0.444	0.265	2.45e-14	Ctrl
Impad1	0.280797	0.546	0.402	6.39e-13	Ctrl
Sez6l	0.280047	0.381	0.227	2.14e-13	Ctrl
Grin1	0.275506	0.383	0.226	7.39e-14	Ctrl
Tm9sf2	0.275352	0.314	0.137	4.85e-17	Ctrl
Cacna2d1	0.274686	0.476	0.401	1.52e-06	Ctrl
Thy1	0.270705	0.363	0.205	4.34e-12	Ctrl
Saraf	0.270564	0.542	0.349	4.06e-14	Ctrl
Caly	0.264248	0.433	0.306	7.4e-10	Ctrl
Scg5	0.263807	0.469	0.323	8.67e-11	Ctrl
Cd47	0.263453	0.56	0.435	1.17e-09	Ctrl
Tspan7	0.261834	0.564	0.418	1.54e-11	Ctrl
Nnat	0.261565	0.906	0.837	2.79e-12	KO
Ptn	0.259003	0.55	0.381	9.99e-12	KO
Tmem30a	0.257853	0.647	0.538	1.66e-09	Ctrl
Pgap1	0.256262	0.301	0.155	3.49e-14	Ctrl
Trh	0.255368	0.068	0.054	0.00502195	Ctrl
Ptma	0.255179	0.757	0.642	3.61e-11	KO
Hsp90aa1	0.251881	0.747	0.59	1e-14	KO
Glul	0.251122	0.466	0.295	1.53e-11	KO
Sv2a	0.248193	0.63	0.497	1.57e-10	Ctrl
Pdia3	0.24763	0.553	0.427	1.71e-09	Ctrl
Ckb	0.247246	0.731	0.553	1.16e-13	KO
Spock1	0.246275	0.377	0.226	8.33e-12	Ctrl
Nptn	0.24487	0.524	0.402	6.8e-09	Ctrl
Chga	0.243863	0.564	0.348	3.37e-13	Ctrl
Hs6st2	0.242568	0.295	0.179	1.06e-10	Ctrl
Bsg	0.241909	0.79	0.67	1.3e-11	Ctrl
Serinc1	0.241173	0.664	0.553	3.14e-09	Ctrl
Actb	0.240835	0.823	0.744	3.73e-10	KO
Ctsd	0.239403	0.505	0.363	9.03e-11	Ctrl
Lsamp	0.237756	0.658	0.496	9.85e-11	Ctrl
Qk	0.23769	0.334	0.149	2.28e-14	KO
L1cam	0.237622	0.33	0.181	1.89e-13	Ctrl
Tecr	0.235267	0.551	0.413	7.66e-10	Ctrl
Gabrb1	0.234735	0.645	0.529	8.21e-09	Ctrl
Sst	0.23379	0.182	0.139	0.00815331	Ctrl
Tenm1	0.233782	0.366	0.243	7.23e-09	Ctrl
Lrpap1	0.231924	0.403	0.296	1.25e-08	Ctrl
Pcdh17	0.230938	0.542	0.473	4.03e-06	Ctrl
C1qtnf4	0.230867	0.286	0.156	1.67e-09	Ctrl
Cst3	0.230225	0.999	0.997	2.41e-11	KO
Edil3	0.228659	0.303	0.198	1.97e-08	Ctrl
mt-Nd1	0.228018	1	1	2.91e-09	Ctrl
Gpm6a	0.227255	0.67	0.548	1.38e-09	Ctrl
Sparcl1	0.226951	0.779	0.667	1.9e-08	KO
Epha5	0.225073	0.419	0.31	2.63e-07	Ctrl
Slc4a4	0.224201	0.296	0.155	5.41e-10	KO
Plpp3	0.224125	0.348	0.204	2.57e-09	KO
Cadm2	0.223203	0.408	0.308	1.1e-07	Ctrl
Scd2	0.223163	0.698	0.576	1.02e-08	KO
Nrxn1	0.222922	0.695	0.596	2.11e-08	Ctrl
B4gat1	0.221752	0.268	0.126	3.19e-12	Ctrl
S100b	0.221384	0.333	0.193	1.41e-08	KO
Nrcam	0.219927	0.284	0.139	7.75e-13	Ctrl
Rtn1	0.217843	0.881	0.818	2.35e-08	Ctrl
Kif5b	0.216448	0.531	0.391	5.62e-09	KO
Tgoln1	0.214114	0.413	0.291	3.88e-08	Ctrl
Rpsa	0.213469	0.736	0.597	3.16e-09	KO
Grm5	0.21244	0.436	0.314	1.32e-07	Ctrl
Ache	0.211924	0.319	0.179	8.6e-11	Ctrl
Faim2	0.21175	0.543	0.383	3.56e-10	Ctrl
St8sia3	0.210734	0.399	0.268	2.87e-09	Ctrl
Slc17a6	0.210551	0.316	0.265	0.000121468	Ctrl
Cx3cl1	0.210274	0.378	0.243	6.65e-10	Ctrl
Ptgds	0.208257	0.723	0.692	0.00147923	KO
Ntm	0.208197	0.402	0.329	2.29e-06	Ctrl
Nsg2	0.206981	0.407	0.31	6.37e-07	Ctrl
Syt4	0.206708	0.612	0.535	6.37e-06	Ctrl
Dner	0.206603	0.397	0.315	1.15e-06	Ctrl
Pcdh19	0.205976	0.338	0.235	4.99e-07	Ctrl
Rpn1	0.205932	0.345	0.219	9.43e-09	Ctrl
Gabra2	0.205807	0.333	0.234	2.68e-07	Ctrl
Itm2c	0.205506	0.713	0.662	4.24e-05	Ctrl
Ssr1	0.205241	0.463	0.315	3.85e-09	Ctrl
Fut9	0.205039	0.405	0.338	2.92e-05	Ctrl
Disp2	0.204099	0.386	0.261	1.09e-08	Ctrl
Enpp5	0.20271	0.334	0.204	7.4e-10	Ctrl
Tenm2	0.198741	0.286	0.186	1.3e-07	Ctrl
Glg1	0.196646	0.482	0.333	5e-09	Ctrl
Gpm6b	0.196246	0.503	0.336	2.68e-08	KO
Nptxr	0.193891	0.305	0.196	2.71e-07	Ctrl
Slc22a17	0.192554	0.504	0.402	2.51e-06	Ctrl
Slitrk4	0.192367	0.235	0.132	5.3e-08	Ctrl
Scn2a	0.191917	0.507	0.409	1.17e-06	Ctrl
Ptprn	0.191547	0.441	0.349	4.26e-06	Ctrl
C230004F18Rik	0.191247	0.331	0.228	3.76e-07	Ctrl
Crim1	0.187248	0.259	0.158	2.23e-08	Ctrl
Fstl5	0.186925	0.198	0.113	2.08e-07	Ctrl
Camk2n1	0.186057	0.504	0.38	6.38e-07	KO
Pigk	0.18297	0.228	0.126	8.15e-09	Ctrl
Slc12a5	0.182086	0.312	0.202	3.12e-08	Ctrl
Astn1	0.182051	0.325	0.213	6.86e-08	Ctrl
mt-Cytb	0.180266	1	1	1.07e-07	Ctrl
Fam234b	0.178204	0.207	0.099	7.44e-10	Ctrl
Cdh2	0.177603	0.366	0.284	6.28e-06	Ctrl
Prdx6	0.17717	0.452	0.317	1.09e-06	KO
Aldoc	0.176936	0.51	0.402	3.19e-05	KO
Pdia6	0.176125	0.407	0.288	8.96e-07	Ctrl
Rpn2	0.174553	0.308	0.205	2.83e-07	Ctrl
Ttyh1	0.173545	0.298	0.182	1.64e-07	KO
B4galt6	0.172824	0.334	0.209	4.38e-08	Ctrl
Serpini1	0.171398	0.218	0.111	2.42e-08	Ctrl
Sel1l	0.170952	0.256	0.14	8.38e-09	Ctrl
Rtn3	0.168977	0.711	0.636	2.37e-05	Ctrl
Purb	0.168084	0.435	0.322	2.39e-06	KO
Negr1	0.167707	0.347	0.265	1.86e-05	Ctrl
Lnpep	0.167429	0.367	0.266	1.11e-06	Ctrl
Gnb1	0.167319	0.404	0.281	9.94e-08	KO
Slc25a4	0.16705	0.51	0.372	9.35e-08	KO
Basp1	0.166509	0.602	0.488	5.92e-07	KO
Endod1	0.166391	0.245	0.136	2.09e-08	Ctrl
Olfm3	0.165738	0.177	0.09	4.49e-08	Ctrl
Itfg1	0.165676	0.347	0.231	6.08e-07	Ctrl
Gja1	0.165608	0.217	0.124	1.49e-06	KO
Vstm2l	0.165588	0.203	0.103	1.13e-08	Ctrl
Scamp1	0.16543	0.344	0.227	5.11e-08	Ctrl
Emc10	0.16536	0.29	0.183	2.77e-07	Ctrl
Col25a1	0.165009	0.159	0.102	7.6e-05	Ctrl
Rpl37	0.163823	0.822	0.765	1.5e-05	KO
Epha4	0.16281	0.248	0.145	3.05e-07	Ctrl
Tmx2	0.160888	0.314	0.194	1.19e-07	Ctrl
Top1	0.16052	0.243	0.151	2.72e-07	KO
Ahi1	0.158438	0.469	0.41	5.46e-05	KO
Cd200	0.158434	0.363	0.266	8.95e-06	Ctrl
Sema5a	0.157939	0.245	0.148	8.3e-06	Ctrl
Sirpa	0.157856	0.292	0.198	2.15e-06	Ctrl
Pam	0.157696	0.474	0.427	0.00254485	Ctrl
Pfdn2	0.157219	0.372	0.262	9.31e-06	KO
Os9	0.156509	0.294	0.193	6.29e-06	Ctrl
St3gal5	0.156408	0.168	0.094	2.79e-07	Ctrl
Elmod1	0.156219	0.246	0.167	1.3e-05	Ctrl
Abhd12	0.155824	0.215	0.118	1.88e-07	Ctrl
Rpl26	0.155519	0.635	0.529	3.91e-05	KO
Vstm2a	0.154788	0.21	0.109	6.62e-08	Ctrl
Cntnap2	0.154293	0.298	0.209	1.41e-05	Ctrl
Nrsn2	0.154286	0.403	0.284	4.22e-06	Ctrl
Ntrk3	0.154133	0.262	0.166	1.51e-06	Ctrl
AI504432	0.15347	0.226	0.135	6.65e-07	Ctrl
mt-Co1	0.153441	1	1	2.2e-17	KO
Celsr2	0.153232	0.253	0.149	3.12e-07	Ctrl
Tmem255a	0.153109	0.259	0.159	8.58e-07	Ctrl
Pcyox1	0.152576	0.203	0.107	8.55e-08	Ctrl
Rpl17	0.152096	0.529	0.427	7.04e-05	KO
Sptbn1	0.152061	0.385	0.259	3.18e-07	KO
Hmgb1	0.151882	0.413	0.301	6.77e-06	KO
Map1a	0.15119	0.227	0.107	2e-08	KO
Lrfn5	0.14946	0.143	0.062	1.99e-08	Ctrl
Erp29	0.14935	0.325	0.221	1.51e-05	Ctrl
Mrfap1	0.147573	0.429	0.328	4.8e-06	KO
Nptx1	0.146754	0.187	0.106	4.23e-06	Ctrl
Atad1	0.145636	0.201	0.11	1.56e-07	Ctrl
Sdf4	0.145541	0.273	0.156	3.06e-07	Ctrl
mt-Co3	0.145528	1	1	3.75e-06	Ctrl
Gria3	0.145495	0.242	0.178	0.000128115	Ctrl
Gabbr1	0.145192	0.521	0.457	0.000303262	Ctrl
Atxn7l3b	0.144538	0.383	0.289	2.39e-05	KO
Mgat4c	0.14446	0.154	0.087	2.99e-06	Ctrl
Syngr1	0.14446	0.294	0.204	8.26e-06	Ctrl
Gabrb3	0.14446	0.364	0.269	1.55e-05	Ctrl
Phip	0.14446	0.218	0.137	2.84e-05	Ctrl
Glrb	0.14446	0.224	0.166	0.000140425	Ctrl
Hacd3	0.143419	0.272	0.19	1.35e-05	Ctrl
Scn2b	0.143399	0.273	0.192	9.06e-06	Ctrl
Scarb2	0.143339	0.234	0.14	1.36e-06	Ctrl
Ddost	0.14226	0.25	0.158	3.22e-06	Ctrl
Dpp10	0.142218	0.226	0.145	5.81e-06	Ctrl
Htr2c	0.141957	0.127	0.067	4.35e-07	Ctrl
Ywhab	0.141763	0.433	0.339	9.51e-06	KO
Grik2	0.140946	0.193	0.106	4.09e-07	Ctrl
Nell2	0.140324	0.259	0.175	5.36e-05	Ctrl
Rpl8	0.139821	0.61	0.534	0.00010241	KO
Klf9	0.139748	0.193	0.088	2.37e-08	KO
Cacna2d2	0.138002	0.218	0.163	0.000410568	Ctrl
Prnp	0.137942	0.628	0.558	0.000875309	Ctrl
Sorl1	0.137831	0.239	0.154	5.62e-06	Ctrl
Adam23	0.137611	0.201	0.125	2.03e-05	Ctrl
Slc1a3	0.13737	0.293	0.185	1.63e-05	KO
Tusc3	0.136848	0.276	0.174	4.39e-06	Ctrl
Gls	0.136678	0.234	0.167	3.01e-05	Ctrl
Cdc42	0.13656	0.318	0.223	8.33e-06	KO
Emc7	0.136014	0.344	0.265	0.00020709	Ctrl
Gnai2	0.135225	0.383	0.272	1.63e-05	KO
Cds2	0.134845	0.342	0.266	0.000106753	Ctrl
Kif5a	0.134253	0.376	0.262	4.35e-05	KO
Slc24a2	0.134204	0.188	0.132	0.000110553	Ctrl
Chd3	0.134152	0.242	0.171	3.28e-05	KO
Tspyl4	0.134089	0.274	0.19	4.53e-06	KO
Sfxn5	0.133958	0.19	0.094	8.9e-07	KO
Mesd	0.133856	0.243	0.166	0.000122653	Ctrl
Nfia	0.133763	0.155	0.08	6.95e-06	KO
Ids	0.133335	0.402	0.326	0.000180407	Ctrl
Gm42418	0.133102	1	1	6.67e-08	Ctrl
Rps3	0.133037	0.583	0.474	4.22e-05	KO
Rab14	0.13245	0.279	0.209	2.5e-05	KO
Mal	0.132343	0.264	0.184	0.000527091	KO
Rps8	0.132265	0.87	0.808	1.84e-05	KO
Son	0.132035	0.288	0.203	1.05e-06	KO
Slc39a6	0.131953	0.203	0.115	9.63e-06	Ctrl
Atp2b1	0.131567	0.447	0.38	0.000976688	Ctrl
Gabrq	0.131557	0.16	0.111	0.000106354	Ctrl
Rplp0	0.131449	0.393	0.301	0.000204738	KO
Clu	0.131235	0.659	0.624	0.00152392	Ctrl
Nomo1	0.131119	0.162	0.091	2.63e-06	Ctrl
Rpl23	0.130931	0.707	0.68	0.00498802	KO
Adgrl3	0.130652	0.27	0.196	8.36e-05	Ctrl
Hspa8	0.13034	0.719	0.606	2.16e-06	KO
Sez6	0.13033	0.119	0.052	7.28e-08	Ctrl
Erlec1	0.130293	0.179	0.101	9.49e-06	Ctrl
Frrs1l	0.130023	0.385	0.295	0.000217121	Ctrl
Mlc1	0.129498	0.183	0.104	1.8e-05	KO
Pcdh7	0.129385	0.359	0.314	0.00693931	Ctrl
Rpl27a	0.128926	0.674	0.597	0.0003537	KO
Gria4	0.1282	0.193	0.118	1.4e-05	Ctrl
Mapt	0.12785	0.33	0.24	4.08e-05	KO
Stmn3	0.127653	0.367	0.295	0.000893019	Ctrl
Marcks	0.127473	0.465	0.364	0.000208234	KO
Edf1	0.127281	0.19	0.108	5.59e-06	KO
Nceh1	0.127175	0.275	0.198	0.000176927	Ctrl
Rpl9	0.127045	0.674	0.6	0.000607182	KO
Xist	0.126924	0.323	0.269	0.0029471	Ctrl
Reep1	0.126719	0.185	0.107	6.09e-06	Ctrl
Rab3c	0.126498	0.441	0.376	0.00114951	Ctrl
Pfn2	0.126185	0.268	0.181	2.35e-05	KO
Hapln4	0.126066	0.157	0.077	1.08e-06	Ctrl
Lgmn	0.125601	0.289	0.213	0.000244259	Ctrl
Ubb	0.125385	0.776	0.699	3.29e-06	KO
Selenof	0.125103	0.321	0.254	0.000394168	KO
Cox4i1	0.124854	0.621	0.546	0.000986986	KO
Cd99l2	0.124592	0.214	0.155	0.000254586	Ctrl
3632451O06Rik	0.124535	0.146	0.068	3.28e-07	Ctrl
mt-Atp8	0.124307	0.408	0.322	0.000307954	KO
Sdc4	0.124294	0.155	0.08	8.89e-06	KO
Atp8a1	0.124207	0.405	0.332	0.000703234	Ctrl
Slc6a11	0.124087	0.281	0.185	5.6e-05	KO
Cnp	0.123804	0.261	0.199	0.00136554	KO
Cntnap5a	0.123794	0.185	0.121	0.000125218	Ctrl
Plxdc2	0.123562	0.138	0.084	2.33e-05	Ctrl
Tmed10	0.123517	0.392	0.326	0.00109281	Ctrl
Slc32a1	0.123432	0.177	0.111	8.3e-05	Ctrl
Extl2	0.123223	0.149	0.071	3.52e-07	Ctrl
M6pr	0.123147	0.214	0.149	9.84e-05	Ctrl
Ccdc47	0.123046	0.262	0.167	2.3e-05	Ctrl
Ywhae	0.122935	0.533	0.441	0.000187696	KO
Dnaja1	0.122418	0.361	0.245	3.79e-06	KO
Pnmal2	0.121969	0.352	0.286	0.000156187	KO
Ecel1	0.121961	0.166	0.103	0.000129151	Ctrl
Atp6v1g1	0.121757	0.223	0.148	3.77e-05	KO
Rpl6	0.12078	0.67	0.582	0.000188745	KO
Ptprd	0.12076	0.24	0.202	0.00618118	Ctrl
6330403K07Rik	0.120619	0.746	0.686	0.000761664	KO
Hspa13	0.120363	0.24	0.167	9.04e-05	Ctrl
Oxct1	0.1202	0.178	0.099	1.47e-05	KO
Atp2b4	0.120196	0.196	0.128	8.5e-05	Ctrl
Vldlr	0.120069	0.187	0.14	0.00157008	Ctrl
Rdx	0.119981	0.193	0.116	3.85e-06	KO
Rpl23a	0.119378	0.48	0.414	0.00543431	KO
Gstm1	0.118808	0.26	0.181	0.000704928	KO
Ntsr2	0.118454	0.245	0.181	0.00209597	KO
Adam22	0.118229	0.234	0.177	0.000347077	Ctrl
Kcnj10	0.118225	0.166	0.08	6.63e-06	KO
Pcdh10	0.118069	0.306	0.262	0.00764944	Ctrl
Npdc1	0.117901	0.281	0.209	0.000713255	Ctrl
Opcml	0.117347	0.246	0.181	0.000567609	Ctrl
Celf4	0.11719	0.55	0.465	0.000472174	KO
Tmem59	0.117165	0.49	0.395	0.00073251	Ctrl
Pafah1b1	0.117119	0.38	0.325	0.00089237	KO
Mdga2	0.117001	0.212	0.154	0.000841352	Ctrl
Grm1	0.116495	0.159	0.086	1.54e-05	Ctrl
Cryab	0.116233	0.352	0.279	0.0043936	KO
Gpr37l1	0.116156	0.183	0.1	5.16e-05	KO
Ctsl	0.115581	0.327	0.268	0.00324064	Ctrl
Ppia	0.115575	0.739	0.662	0.000226217	KO
Cfl1	0.115566	0.436	0.364	0.000963893	KO
Fabp5	0.115254	0.26	0.179	0.000402615	KO
Ptprs	0.114699	0.287	0.223	0.00057182	Ctrl
Kif1b	0.114314	0.39	0.311	0.00209199	KO
Gpr101	0.114026	0.135	0.079	0.000163946	Ctrl
Atp2a2	0.113935	0.501	0.447	0.00512477	Ctrl
Mgp	0.113924	0.155	0.089	0.000282572	KO
Rps2	0.113578	0.548	0.463	0.000183976	KO
Glra3	0.11346	0.129	0.077	0.000145518	Ctrl
Sf3b2	0.113429	0.2	0.126	1.05e-05	KO
Tsc22d3	0.113369	0.158	0.077	6.7e-06	KO
Apod	0.113008	0.185	0.108	0.000130498	KO
Spint2	0.113008	0.181	0.13	0.000797931	Ctrl
Ncam2	0.112647	0.254	0.193	0.00122678	Ctrl
Megf9	0.112556	0.148	0.095	6.1e-05	Ctrl
Slc35f1	0.11216	0.14	0.068	6.7e-06	Ctrl
Slc25a3	0.111766	0.317	0.223	9.85e-05	KO
Pigt	0.11171	0.159	0.091	5.06e-05	Ctrl
Cnbp	0.111632	0.257	0.182	0.000265027	KO
Tcf25	0.111545	0.332	0.256	8.16e-05	KO
Nap1l5	0.11049	0.64	0.535	2.67e-05	KO
Slc7a14	0.110184	0.204	0.155	0.000967784	Ctrl
Emc1	0.110093	0.21	0.137	6.54e-05	Ctrl
Ankrd11	0.109914	0.171	0.099	9.18e-06	KO
Olfm2	0.109871	0.184	0.11	3.34e-05	Ctrl
Creld1	0.109325	0.138	0.076	1.22e-05	Ctrl
Neto2	0.109281	0.122	0.067	5.29e-05	Ctrl
Olfm1	0.109114	0.267	0.202	0.0010021	Ctrl
Pkm	0.108832	0.355	0.306	0.00133567	KO
Lmbrd1	0.108564	0.294	0.231	0.00241659	Ctrl
Ncs1	0.10852	0.178	0.111	7.86e-05	KO
Morf4l1	0.108401	0.507	0.416	0.000337306	KO
Tuba1a	0.108049	0.522	0.435	0.00104315	KO
Nktr	0.107968	0.214	0.147	0.000382377	Ctrl
Acsl4	0.107724	0.132	0.069	7.21e-06	Ctrl
Klc1	0.107148	0.208	0.132	4.06e-05	KO
Gabrg1	0.106935	0.196	0.132	0.000390947	Ctrl
Rpl30	0.106592	0.662	0.589	0.00987228	KO
Pcsk1	0.106489	0.124	0.082	0.00126604	Ctrl
St13	0.106449	0.247	0.193	0.000462938	KO
Ssr4	0.106254	0.206	0.136	0.000579577	Ctrl
Slc39a10	0.106167	0.207	0.144	0.000319337	Ctrl
Atp5h	0.106071	0.379	0.294	0.00124327	KO
AY036118	0.105959	0.942	0.923	0.000745235	Ctrl
Emb	0.105901	0.162	0.107	0.000332617	Ctrl
Cspg5	0.105795	0.349	0.28	0.00258133	Ctrl
Atp6v0a1	0.10524	0.25	0.183	0.00100735	Ctrl
Atp6v1a	0.105143	0.318	0.254	0.00242573	KO
Tmx1	0.104966	0.193	0.136	0.000528811	Ctrl
Ndufa5	0.104626	0.224	0.16	0.000873072	KO
Cltc	0.10427	0.265	0.195	0.000232514	KO
Asrgl1	0.104249	0.149	0.086	0.000201883	KO
Lrrc8a	0.103882	0.113	0.047	7.93e-07	KO
Plppr3	0.103638	0.157	0.088	2.24e-05	Ctrl
Rpl41	0.103518	0.836	0.804	0.00230021	KO
Thra	0.103507	0.34	0.27	0.0013297	KO
Gnl3l	0.103124	0.227	0.159	6.48e-05	KO
Lgi1	0.102839	0.152	0.086	8.16e-05	Ctrl
Pianp	0.102742	0.256	0.181	0.000336845	Ctrl
mt-Nd5	0.102551	0.909	0.843	0.000521719	KO
Unc5d	0.102496	0.259	0.207	0.00623753	Ctrl
Rps17	0.102175	0.348	0.272	0.00415717	KO
Nfe2l1	0.102175	0.355	0.292	0.00543257	Ctrl
Rps25	0.102163	0.503	0.403	0.00128474	KO
Srrm2	0.10189	0.312	0.228	3.01e-05	KO
Syn2	0.10182	0.289	0.217	0.000546101	KO
Arglu1	0.10177	0.181	0.115	5.56e-05	KO
Dkk3	0.10168	0.1	0.046	1.82e-05	Ctrl
Rgs16	0.101565	0.054	0.019	0.000234543	KO
Elovl4	0.101271	0.154	0.09	5.52e-05	Ctrl
Slc2a13	0.100923	0.163	0.095	6.31e-05	Ctrl
Serpine2	0.100865	0.266	0.185	0.0015311	KO
Caprin1	0.100662	0.177	0.119	0.000264822	KO
Nsg1	0.100587	0.43	0.36	0.00787005	Ctrl
Rpl13	0.100529	0.732	0.681	0.0049381	KO
Arf5	0.10033	0.215	0.148	0.000467078	KO
Arf5	-0.10033	0.148	0.215	0.000467078	Ctrl
Rpl13	-0.100529	0.681	0.732	0.0049381	Ctrl
Nsg1	-0.100587	0.36	0.43	0.00787005	KO
Caprin1	-0.100662	0.119	0.177	0.000264822	Ctrl
Serpine2	-0.100865	0.185	0.266	0.0015311	Ctrl
Slc2a13	-0.100923	0.095	0.163	6.31e-05	KO
Elovl4	-0.101271	0.09	0.154	5.52e-05	KO
Rgs16	-0.101565	0.019	0.054	0.000234543	Ctrl
Dkk3	-0.10168	0.046	0.1	1.82e-05	KO
Arglu1	-0.10177	0.115	0.181	5.56e-05	Ctrl
Syn2	-0.10182	0.217	0.289	0.000546101	Ctrl
Srrm2	-0.10189	0.228	0.312	3.01e-05	Ctrl
Rps25	-0.102163	0.403	0.503	0.00128474	Ctrl
Nfe2l1	-0.102175	0.292	0.355	0.00543257	KO
Rps17	-0.102175	0.272	0.348	0.00415717	Ctrl
Unc5d	-0.102496	0.207	0.259	0.00623753	KO
mt-Nd5	-0.102551	0.843	0.909	0.000521719	Ctrl
Pianp	-0.102742	0.181	0.256	0.000336845	KO
Lgi1	-0.102839	0.086	0.152	8.16e-05	KO
Gnl3l	-0.103124	0.159	0.227	6.48e-05	Ctrl
Thra	-0.103507	0.27	0.34	0.0013297	Ctrl
Rpl41	-0.103518	0.804	0.836	0.00230021	Ctrl
Plppr3	-0.103638	0.088	0.157	2.24e-05	KO
Lrrc8a	-0.103882	0.047	0.113	7.93e-07	Ctrl
Asrgl1	-0.104249	0.086	0.149	0.000201883	Ctrl
Cltc	-0.10427	0.195	0.265	0.000232514	Ctrl
Ndufa5	-0.104626	0.16	0.224	0.000873072	Ctrl
Tmx1	-0.104966	0.136	0.193	0.000528811	KO
Atp6v1a	-0.105143	0.254	0.318	0.00242573	Ctrl
Atp6v0a1	-0.10524	0.183	0.25	0.00100735	KO
Cspg5	-0.105795	0.28	0.349	0.00258133	KO
Emb	-0.105901	0.107	0.162	0.000332617	KO
AY036118	-0.105959	0.923	0.942	0.000745235	KO
Atp5h	-0.106071	0.294	0.379	0.00124327	Ctrl
Slc39a10	-0.106167	0.144	0.207	0.000319337	KO
Ssr4	-0.106254	0.136	0.206	0.000579577	KO
St13	-0.106449	0.193	0.247	0.000462938	Ctrl
Pcsk1	-0.106489	0.082	0.124	0.00126604	KO
Rpl30	-0.106592	0.589	0.662	0.00987228	Ctrl
Gabrg1	-0.106935	0.132	0.196	0.000390947	KO
Klc1	-0.107148	0.132	0.208	4.06e-05	Ctrl
Acsl4	-0.107724	0.069	0.132	7.21e-06	KO
Nktr	-0.107968	0.147	0.214	0.000382377	KO
Tuba1a	-0.108049	0.435	0.522	0.00104315	Ctrl
Morf4l1	-0.108401	0.416	0.507	0.000337306	Ctrl
Ncs1	-0.10852	0.111	0.178	7.86e-05	Ctrl
Lmbrd1	-0.108564	0.231	0.294	0.00241659	KO
Pkm	-0.108832	0.306	0.355	0.00133567	Ctrl
Olfm1	-0.109114	0.202	0.267	0.0010021	KO
Neto2	-0.109281	0.067	0.122	5.29e-05	KO
Creld1	-0.109325	0.076	0.138	1.22e-05	KO
Olfm2	-0.109871	0.11	0.184	3.34e-05	KO
Ankrd11	-0.109914	0.099	0.171	9.18e-06	Ctrl
Emc1	-0.110093	0.137	0.21	6.54e-05	KO
Slc7a14	-0.110184	0.155	0.204	0.000967784	KO
Nap1l5	-0.11049	0.535	0.64	2.67e-05	Ctrl
Tcf25	-0.111545	0.256	0.332	8.16e-05	Ctrl
Cnbp	-0.111632	0.182	0.257	0.000265027	Ctrl
Pigt	-0.11171	0.091	0.159	5.06e-05	KO
Slc25a3	-0.111766	0.223	0.317	9.85e-05	Ctrl
Slc35f1	-0.11216	0.068	0.14	6.7e-06	KO
Megf9	-0.112556	0.095	0.148	6.1e-05	KO
Ncam2	-0.112647	0.193	0.254	0.00122678	KO
Spint2	-0.113008	0.13	0.181	0.000797931	KO
Apod	-0.113008	0.108	0.185	0.000130498	Ctrl
Tsc22d3	-0.113369	0.077	0.158	6.7e-06	Ctrl
Sf3b2	-0.113429	0.126	0.2	1.05e-05	Ctrl
Glra3	-0.11346	0.077	0.129	0.000145518	KO
Rps2	-0.113578	0.463	0.548	0.000183976	Ctrl
Mgp	-0.113924	0.089	0.155	0.000282572	Ctrl
Atp2a2	-0.113935	0.447	0.501	0.00512477	KO
Gpr101	-0.114026	0.079	0.135	0.000163946	KO
Kif1b	-0.114314	0.311	0.39	0.00209199	Ctrl
Ptprs	-0.114699	0.223	0.287	0.00057182	KO
Fabp5	-0.115254	0.179	0.26	0.000402615	Ctrl
Cfl1	-0.115566	0.364	0.436	0.000963893	Ctrl
Ppia	-0.115575	0.662	0.739	0.000226217	Ctrl
Ctsl	-0.115581	0.268	0.327	0.00324064	KO
Gpr37l1	-0.116156	0.1	0.183	5.16e-05	Ctrl
Cryab	-0.116233	0.279	0.352	0.0043936	Ctrl
Grm1	-0.116495	0.086	0.159	1.54e-05	KO
Mdga2	-0.117001	0.154	0.212	0.000841352	KO
Pafah1b1	-0.117119	0.325	0.38	0.00089237	Ctrl
Tmem59	-0.117165	0.395	0.49	0.00073251	KO
Celf4	-0.11719	0.465	0.55	0.000472174	Ctrl
Opcml	-0.117347	0.181	0.246	0.000567609	KO
Npdc1	-0.117901	0.209	0.281	0.000713255	KO
Pcdh10	-0.118069	0.262	0.306	0.00764944	KO
Kcnj10	-0.118225	0.08	0.166	6.63e-06	Ctrl
Adam22	-0.118229	0.177	0.234	0.000347077	KO
Ntsr2	-0.118454	0.181	0.245	0.00209597	Ctrl
Gstm1	-0.118808	0.181	0.26	0.000704928	Ctrl
Rpl23a	-0.119378	0.414	0.48	0.00543431	Ctrl
Rdx	-0.119981	0.116	0.193	3.85e-06	Ctrl
Vldlr	-0.120069	0.14	0.187	0.00157008	KO
Atp2b4	-0.120196	0.128	0.196	8.5e-05	KO
Oxct1	-0.1202	0.099	0.178	1.47e-05	Ctrl
Hspa13	-0.120363	0.167	0.24	9.04e-05	KO
6330403K07Rik	-0.120619	0.686	0.746	0.000761664	Ctrl
Ptprd	-0.12076	0.202	0.24	0.00618118	KO
Rpl6	-0.12078	0.582	0.67	0.000188745	Ctrl
Atp6v1g1	-0.121757	0.148	0.223	3.77e-05	Ctrl
Ecel1	-0.121961	0.103	0.166	0.000129151	KO
Pnmal2	-0.121969	0.286	0.352	0.000156187	Ctrl
Dnaja1	-0.122418	0.245	0.361	3.79e-06	Ctrl
Ywhae	-0.122935	0.441	0.533	0.000187696	Ctrl
Ccdc47	-0.123046	0.167	0.262	2.3e-05	KO
M6pr	-0.123147	0.149	0.214	9.84e-05	KO
Extl2	-0.123223	0.071	0.149	3.52e-07	KO
Slc32a1	-0.123432	0.111	0.177	8.3e-05	KO
Tmed10	-0.123517	0.326	0.392	0.00109281	KO
Plxdc2	-0.123562	0.084	0.138	2.33e-05	KO
Cntnap5a	-0.123794	0.121	0.185	0.000125218	KO
Cnp	-0.123804	0.199	0.261	0.00136554	Ctrl
Slc6a11	-0.124087	0.185	0.281	5.6e-05	Ctrl
Atp8a1	-0.124207	0.332	0.405	0.000703234	KO
Sdc4	-0.124294	0.08	0.155	8.89e-06	Ctrl
mt-Atp8	-0.124307	0.322	0.408	0.000307954	Ctrl
3632451O06Rik	-0.124535	0.068	0.146	3.28e-07	KO
Cd99l2	-0.124592	0.155	0.214	0.000254586	KO
Cox4i1	-0.124854	0.546	0.621	0.000986986	Ctrl
Selenof	-0.125103	0.254	0.321	0.000394168	Ctrl
Ubb	-0.125385	0.699	0.776	3.29e-06	Ctrl
Lgmn	-0.125601	0.213	0.289	0.000244259	KO
Hapln4	-0.126066	0.077	0.157	1.08e-06	KO
Pfn2	-0.126185	0.181	0.268	2.35e-05	Ctrl
Rab3c	-0.126498	0.376	0.441	0.00114951	KO
Reep1	-0.126719	0.107	0.185	6.09e-06	KO
Xist	-0.126924	0.269	0.323	0.0029471	KO
Rpl9	-0.127045	0.6	0.674	0.000607182	Ctrl
Nceh1	-0.127175	0.198	0.275	0.000176927	KO
Edf1	-0.127281	0.108	0.19	5.59e-06	Ctrl
Marcks	-0.127473	0.364	0.465	0.000208234	Ctrl
Stmn3	-0.127653	0.295	0.367	0.000893019	KO
Mapt	-0.12785	0.24	0.33	4.08e-05	Ctrl
Gria4	-0.1282	0.118	0.193	1.4e-05	KO
Rpl27a	-0.128926	0.597	0.674	0.0003537	Ctrl
Pcdh7	-0.129385	0.314	0.359	0.00693931	KO
Mlc1	-0.129498	0.104	0.183	1.8e-05	Ctrl
Frrs1l	-0.130023	0.295	0.385	0.000217121	KO
Erlec1	-0.130293	0.101	0.179	9.49e-06	KO
Sez6	-0.13033	0.052	0.119	7.28e-08	KO
Hspa8	-0.13034	0.606	0.719	2.16e-06	Ctrl
Adgrl3	-0.130652	0.196	0.27	8.36e-05	KO
Rpl23	-0.130931	0.68	0.707	0.00498802	Ctrl
Nomo1	-0.131119	0.091	0.162	2.63e-06	KO
Clu	-0.131235	0.624	0.659	0.00152392	KO
Rplp0	-0.131449	0.301	0.393	0.000204738	Ctrl
Gabrq	-0.131557	0.111	0.16	0.000106354	KO
Atp2b1	-0.131567	0.38	0.447	0.000976688	KO
Slc39a6	-0.131953	0.115	0.203	9.63e-06	KO
Son	-0.132035	0.203	0.288	1.05e-06	Ctrl
Rps8	-0.132265	0.808	0.87	1.84e-05	Ctrl
Mal	-0.132343	0.184	0.264	0.000527091	Ctrl
Rab14	-0.13245	0.209	0.279	2.5e-05	Ctrl
Rps3	-0.133037	0.474	0.583	4.22e-05	Ctrl
Gm42418	-0.133102	1	1	6.67e-08	KO
Ids	-0.133335	0.326	0.402	0.000180407	KO
Nfia	-0.133763	0.08	0.155	6.95e-06	Ctrl
Mesd	-0.133856	0.166	0.243	0.000122653	KO
Sfxn5	-0.133958	0.094	0.19	8.9e-07	Ctrl
Tspyl4	-0.134089	0.19	0.274	4.53e-06	Ctrl
Chd3	-0.134152	0.171	0.242	3.28e-05	Ctrl
Slc24a2	-0.134204	0.132	0.188	0.000110553	KO
Kif5a	-0.134253	0.262	0.376	4.35e-05	Ctrl
Cds2	-0.134845	0.266	0.342	0.000106753	KO
Gnai2	-0.135225	0.272	0.383	1.63e-05	Ctrl
Emc7	-0.136014	0.265	0.344	0.00020709	KO
Cdc42	-0.13656	0.223	0.318	8.33e-06	Ctrl
Gls	-0.136678	0.167	0.234	3.01e-05	KO
Tusc3	-0.136848	0.174	0.276	4.39e-06	KO
Slc1a3	-0.13737	0.185	0.293	1.63e-05	Ctrl
Adam23	-0.137611	0.125	0.201	2.03e-05	KO
Sorl1	-0.137831	0.154	0.239	5.62e-06	KO
Prnp	-0.137942	0.558	0.628	0.000875309	KO
Cacna2d2	-0.138002	0.163	0.218	0.000410568	KO
Klf9	-0.139748	0.088	0.193	2.37e-08	Ctrl
Rpl8	-0.139821	0.534	0.61	0.00010241	Ctrl
Nell2	-0.140324	0.175	0.259	5.36e-05	KO
Grik2	-0.140946	0.106	0.193	4.09e-07	KO
Ywhab	-0.141763	0.339	0.433	9.51e-06	Ctrl
Htr2c	-0.141957	0.067	0.127	4.35e-07	KO
Dpp10	-0.142218	0.145	0.226	5.81e-06	KO
Ddost	-0.14226	0.158	0.25	3.22e-06	KO
Scarb2	-0.143339	0.14	0.234	1.36e-06	KO
Scn2b	-0.143399	0.192	0.273	9.06e-06	KO
Hacd3	-0.143419	0.19	0.272	1.35e-05	KO
Mgat4c	-0.14446	0.087	0.154	2.99e-06	KO
Syngr1	-0.14446	0.204	0.294	8.26e-06	KO
Gabrb3	-0.14446	0.269	0.364	1.55e-05	KO
Phip	-0.14446	0.137	0.218	2.84e-05	KO
Glrb	-0.14446	0.166	0.224	0.000140425	KO
Atxn7l3b	-0.144538	0.289	0.383	2.39e-05	Ctrl
Gabbr1	-0.145192	0.457	0.521	0.000303262	KO
Gria3	-0.145495	0.178	0.242	0.000128115	KO
mt-Co3	-0.145528	1	1	3.75e-06	KO
Sdf4	-0.145541	0.156	0.273	3.06e-07	KO
Atad1	-0.145636	0.11	0.201	1.56e-07	KO
Nptx1	-0.146754	0.106	0.187	4.23e-06	KO
Mrfap1	-0.147573	0.328	0.429	4.8e-06	Ctrl
Erp29	-0.14935	0.221	0.325	1.51e-05	KO
Lrfn5	-0.14946	0.062	0.143	1.99e-08	KO
Map1a	-0.15119	0.107	0.227	2e-08	Ctrl
Hmgb1	-0.151882	0.301	0.413	6.77e-06	Ctrl
Sptbn1	-0.152061	0.259	0.385	3.18e-07	Ctrl
Rpl17	-0.152096	0.427	0.529	7.04e-05	Ctrl
Pcyox1	-0.152576	0.107	0.203	8.55e-08	KO
Tmem255a	-0.153109	0.159	0.259	8.58e-07	KO
Celsr2	-0.153232	0.149	0.253	3.12e-07	KO
mt-Co1	-0.153441	1	1	2.2e-17	Ctrl
AI504432	-0.15347	0.135	0.226	6.65e-07	KO
Ntrk3	-0.154133	0.166	0.262	1.51e-06	KO
Nrsn2	-0.154286	0.284	0.403	4.22e-06	KO
Cntnap2	-0.154293	0.209	0.298	1.41e-05	KO
Vstm2a	-0.154788	0.109	0.21	6.62e-08	KO
Rpl26	-0.155519	0.529	0.635	3.91e-05	Ctrl
Abhd12	-0.155824	0.118	0.215	1.88e-07	KO
Elmod1	-0.156219	0.167	0.246	1.3e-05	KO
St3gal5	-0.156408	0.094	0.168	2.79e-07	KO
Os9	-0.156509	0.193	0.294	6.29e-06	KO
Pfdn2	-0.157219	0.262	0.372	9.31e-06	Ctrl
Pam	-0.157696	0.427	0.474	0.00254485	KO
Sirpa	-0.157856	0.198	0.292	2.15e-06	KO
Sema5a	-0.157939	0.148	0.245	8.3e-06	KO
Cd200	-0.158434	0.266	0.363	8.95e-06	KO
Ahi1	-0.158438	0.41	0.469	5.46e-05	Ctrl
Top1	-0.16052	0.151	0.243	2.72e-07	Ctrl
Tmx2	-0.160888	0.194	0.314	1.19e-07	KO
Epha4	-0.16281	0.145	0.248	3.05e-07	KO
Rpl37	-0.163823	0.765	0.822	1.5e-05	Ctrl
Col25a1	-0.165009	0.102	0.159	7.6e-05	KO
Emc10	-0.16536	0.183	0.29	2.77e-07	KO
Scamp1	-0.16543	0.227	0.344	5.11e-08	KO
Vstm2l	-0.165588	0.103	0.203	1.13e-08	KO
Gja1	-0.165608	0.124	0.217	1.49e-06	Ctrl
Itfg1	-0.165676	0.231	0.347	6.08e-07	KO
Olfm3	-0.165738	0.09	0.177	4.49e-08	KO
Endod1	-0.166391	0.136	0.245	2.09e-08	KO
Basp1	-0.166509	0.488	0.602	5.92e-07	Ctrl
Slc25a4	-0.16705	0.372	0.51	9.35e-08	Ctrl
Gnb1	-0.167319	0.281	0.404	9.94e-08	Ctrl
Lnpep	-0.167429	0.266	0.367	1.11e-06	KO
Negr1	-0.167707	0.265	0.347	1.86e-05	KO
Purb	-0.168084	0.322	0.435	2.39e-06	Ctrl
Rtn3	-0.168977	0.636	0.711	2.37e-05	KO
Sel1l	-0.170952	0.14	0.256	8.38e-09	KO
Serpini1	-0.171398	0.111	0.218	2.42e-08	KO
B4galt6	-0.172824	0.209	0.334	4.38e-08	KO
Ttyh1	-0.173545	0.182	0.298	1.64e-07	Ctrl
Rpn2	-0.174553	0.205	0.308	2.83e-07	KO
Pdia6	-0.176125	0.288	0.407	8.96e-07	KO
Aldoc	-0.176936	0.402	0.51	3.19e-05	Ctrl
Prdx6	-0.17717	0.317	0.452	1.09e-06	Ctrl
Cdh2	-0.177603	0.284	0.366	6.28e-06	KO
Fam234b	-0.178204	0.099	0.207	7.44e-10	KO
mt-Cytb	-0.180266	1	1	1.07e-07	KO
Astn1	-0.182051	0.213	0.325	6.86e-08	KO
Slc12a5	-0.182086	0.202	0.312	3.12e-08	KO
Pigk	-0.18297	0.126	0.228	8.15e-09	KO
Camk2n1	-0.186057	0.38	0.504	6.38e-07	Ctrl
Fstl5	-0.186925	0.113	0.198	2.08e-07	KO
Crim1	-0.187248	0.158	0.259	2.23e-08	KO
C230004F18Rik	-0.191247	0.228	0.331	3.76e-07	KO
Ptprn	-0.191547	0.349	0.441	4.26e-06	KO
Scn2a	-0.191917	0.409	0.507	1.17e-06	KO
Slitrk4	-0.192367	0.132	0.235	5.3e-08	KO
Slc22a17	-0.192554	0.402	0.504	2.51e-06	KO
Nptxr	-0.193891	0.196	0.305	2.71e-07	KO
Gpm6b	-0.196246	0.336	0.503	2.68e-08	Ctrl
Glg1	-0.196646	0.333	0.482	5e-09	KO
Tenm2	-0.198741	0.186	0.286	1.3e-07	KO
Enpp5	-0.20271	0.204	0.334	7.4e-10	KO
Disp2	-0.204099	0.261	0.386	1.09e-08	KO
Fut9	-0.205039	0.338	0.405	2.92e-05	KO
Ssr1	-0.205241	0.315	0.463	3.85e-09	KO
Itm2c	-0.205506	0.662	0.713	4.24e-05	KO
Gabra2	-0.205807	0.234	0.333	2.68e-07	KO
Rpn1	-0.205932	0.219	0.345	9.43e-09	KO
Pcdh19	-0.205976	0.235	0.338	4.99e-07	KO
Dner	-0.206603	0.315	0.397	1.15e-06	KO
Syt4	-0.206708	0.535	0.612	6.37e-06	KO
Nsg2	-0.206981	0.31	0.407	6.37e-07	KO
Ntm	-0.208197	0.329	0.402	2.29e-06	KO
Ptgds	-0.208257	0.692	0.723	0.00147923	Ctrl
Cx3cl1	-0.210274	0.243	0.378	6.65e-10	KO
Slc17a6	-0.210551	0.265	0.316	0.000121468	KO
St8sia3	-0.210734	0.268	0.399	2.87e-09	KO
Faim2	-0.21175	0.383	0.543	3.56e-10	KO
Ache	-0.211924	0.179	0.319	8.6e-11	KO
Grm5	-0.21244	0.314	0.436	1.32e-07	KO
Rpsa	-0.213469	0.597	0.736	3.16e-09	Ctrl
Tgoln1	-0.214114	0.291	0.413	3.88e-08	KO
Kif5b	-0.216448	0.391	0.531	5.62e-09	Ctrl
Rtn1	-0.217843	0.818	0.881	2.35e-08	KO
Nrcam	-0.219927	0.139	0.284	7.75e-13	KO
S100b	-0.221384	0.193	0.333	1.41e-08	Ctrl
B4gat1	-0.221752	0.126	0.268	3.19e-12	KO
Nrxn1	-0.222922	0.596	0.695	2.11e-08	KO
Scd2	-0.223163	0.576	0.698	1.02e-08	Ctrl
Cadm2	-0.223203	0.308	0.408	1.1e-07	KO
Plpp3	-0.224125	0.204	0.348	2.57e-09	Ctrl
Slc4a4	-0.224201	0.155	0.296	5.41e-10	Ctrl
Epha5	-0.225073	0.31	0.419	2.63e-07	KO
Sparcl1	-0.226951	0.667	0.779	1.9e-08	Ctrl
Gpm6a	-0.227255	0.548	0.67	1.38e-09	KO
mt-Nd1	-0.228018	1	1	2.91e-09	KO
Edil3	-0.228659	0.198	0.303	1.97e-08	KO
Cst3	-0.230225	0.997	0.999	2.41e-11	Ctrl
C1qtnf4	-0.230867	0.156	0.286	1.67e-09	KO
Pcdh17	-0.230938	0.473	0.542	4.03e-06	KO
Lrpap1	-0.231924	0.296	0.403	1.25e-08	KO
Tenm1	-0.233782	0.243	0.366	7.23e-09	KO
Sst	-0.23379	0.139	0.182	0.00815331	KO
Gabrb1	-0.234735	0.529	0.645	8.21e-09	KO
Tecr	-0.235267	0.413	0.551	7.66e-10	KO
L1cam	-0.237622	0.181	0.33	1.89e-13	KO
Qk	-0.23769	0.149	0.334	2.28e-14	Ctrl
Lsamp	-0.237756	0.496	0.658	9.85e-11	KO
Ctsd	-0.239403	0.363	0.505	9.03e-11	KO
Actb	-0.240835	0.744	0.823	3.73e-10	Ctrl
Serinc1	-0.241173	0.553	0.664	3.14e-09	KO
Bsg	-0.241909	0.67	0.79	1.3e-11	KO
Hs6st2	-0.242568	0.179	0.295	1.06e-10	KO
Chga	-0.243863	0.348	0.564	3.37e-13	KO
Nptn	-0.24487	0.402	0.524	6.8e-09	KO
Spock1	-0.246275	0.226	0.377	8.33e-12	KO
Ckb	-0.247246	0.553	0.731	1.16e-13	Ctrl
Pdia3	-0.24763	0.427	0.553	1.71e-09	KO
Sv2a	-0.248193	0.497	0.63	1.57e-10	KO
Glul	-0.251122	0.295	0.466	1.53e-11	Ctrl
Hsp90aa1	-0.251881	0.59	0.747	1e-14	Ctrl
Ptma	-0.255179	0.642	0.757	3.61e-11	Ctrl
Trh	-0.255368	0.054	0.068	0.00502195	KO
Pgap1	-0.256262	0.155	0.301	3.49e-14	KO
Tmem30a	-0.257853	0.538	0.647	1.66e-09	KO
Ptn	-0.259003	0.381	0.55	9.99e-12	Ctrl
Nnat	-0.261565	0.837	0.906	2.79e-12	Ctrl
Tspan7	-0.261834	0.418	0.564	1.54e-11	KO
Cd47	-0.263453	0.435	0.56	1.17e-09	KO
Scg5	-0.263807	0.323	0.469	8.67e-11	KO
Caly	-0.264248	0.306	0.433	7.4e-10	KO
Saraf	-0.270564	0.349	0.542	4.06e-14	KO
Thy1	-0.270705	0.205	0.363	4.34e-12	KO
Cacna2d1	-0.274686	0.401	0.476	1.52e-06	KO
Tm9sf2	-0.275352	0.137	0.314	4.85e-17	KO
Grin1	-0.275506	0.226	0.383	7.39e-14	KO
Sez6l	-0.280047	0.227	0.381	2.14e-13	KO
Impad1	-0.280797	0.402	0.546	6.39e-13	KO
Pld3	-0.282906	0.265	0.444	2.45e-14	KO
Calm1	-0.28558	0.754	0.841	4.1e-16	Ctrl
Dpp6	-0.287235	0.25	0.425	6.46e-16	KO
Spock3	-0.287893	0.217	0.386	4.63e-15	KO
Ndrg2	-0.289692	0.35	0.545	2.08e-14	Ctrl
Atp6ap2	-0.292191	0.357	0.526	1.19e-13	KO
Calr	-0.293416	0.418	0.582	1.25e-13	KO
Chgb	-0.294849	0.357	0.564	9.5e-13	KO
Atp6ap1	-0.300158	0.236	0.397	3e-15	KO
Cadm3	-0.301665	0.204	0.386	6.58e-18	KO
Chl1	-0.30337	0.274	0.424	3.89e-13	KO
Alcam	-0.309721	0.276	0.4	9.19e-10	KO
Cadm1	-0.309953	0.477	0.62	1.2e-12	KO
Ly6h	-0.311179	0.466	0.645	7.27e-14	KO
Podxl2	-0.314627	0.374	0.557	5.12e-16	KO
Hsp90b1	-0.317604	0.611	0.758	4.49e-15	KO
Canx	-0.318185	0.548	0.694	1.49e-14	KO
Dlk1	-0.319195	0.412	0.451	0.000379505	KO
Igsf8	-0.320025	0.207	0.38	9.66e-17	KO
Syt1	-0.327092	0.471	0.597	1.09e-11	KO
Timp2	-0.32775	0.432	0.619	1.92e-18	KO
Gria2	-0.33944	0.671	0.821	1.51e-18	KO
Gabrg2	-0.339582	0.238	0.427	2.99e-19	KO
Ctsb	-0.339769	0.414	0.56	2.2e-15	KO
Cntn1	-0.348699	0.427	0.606	6.53e-18	KO
Hsp90ab1	-0.34955	0.661	0.806	2.2e-24	Ctrl
Slc1a2	-0.359945	0.344	0.579	2.07e-19	Ctrl
Apoe	-0.370716	0.84	0.939	1.14e-24	Ctrl
Tmx4	-0.371641	0.576	0.757	1.63e-21	KO
Ncam1	-0.380394	0.666	0.818	7.56e-23	KO
Hspa5	-0.382969	0.56	0.713	2.1e-17	KO
Gabra1	-0.386119	0.355	0.531	6.39e-19	KO
Syp	-0.391908	0.435	0.636	2.03e-22	KO
Nrxn3	-0.392647	0.438	0.542	3.47e-12	KO
Aplp1	-0.39406	0.56	0.728	4.97e-22	KO
Sez6l2	-0.401129	0.261	0.504	9.05e-25	KO
Vgf	-0.403534	0.254	0.309	3.84e-06	KO
Scg2	-0.406201	0.69	0.838	2.4e-17	KO
Malat1	-0.407714	0.843	0.859	1.65e-07	Ctrl
Clstn3	-0.412192	0.367	0.595	1.4e-25	KO
Spock2	-0.419397	0.448	0.645	3.04e-23	KO
Penk	-0.427279	0.132	0.17	8.03e-06	KO
Atp1a2	-0.429492	0.33	0.587	2.33e-24	Ctrl
Clstn1	-0.43117	0.383	0.6	3.57e-25	KO
Plp1	-0.4324	0.509	0.667	1e-17	Ctrl
Aplp2	-0.433727	0.357	0.571	1.3e-24	KO
Pcsk1n	-0.44742	0.89	0.932	5.65e-23	KO
Tmem59l	-0.448551	0.319	0.573	1.62e-27	KO
Atp1a3	-0.45502	0.421	0.662	8.26e-30	KO
Atp1b1	-0.455424	0.787	0.898	8.07e-28	KO
Sparc	-0.463208	0.611	0.792	2.04e-25	Ctrl
Resp18	-0.476141	0.429	0.664	3.41e-27	KO
Gaa	-0.482009	0.575	0.799	6.43e-33	KO
App	-0.492383	0.766	0.898	3.5e-31	KO
Psap	-0.537315	0.64	0.851	1.48e-41	KO
Tmem130	-0.540346	0.618	0.797	4.13e-35	KO
